# Massively parallel screening of TIR-derived peptides reveals vast TLR-targeting immunomodulatory peptides

**DOI:** 10.1101/2024.05.21.595261

**Authors:** Yun Lim, Tae Kyeom Kang, Meong Il Kim, Dohyeon Kim, Ji-Yul Kim, Sang Hoon Jung, Keunwan Park, Wook-Bin Lee, Moon-Hyeong Seo

**Author notes:** These authors contributed equally (Yun Lim, Tae Kyeom Kang). Corresponding authors: Moon-Hyeong Seo:; Wook-Bin Lee:; Keunwan Park.

## Abstract

Toll-like receptors (TLRs) are critical regulators of the immune system, and altered TLR responses lead to a variety of inflammatory diseases. Interference of intracellular TLR signaling, which is mediated by multiple Toll/interleukin-1 receptor (TIR) domains on all TLRs and TLR adapters, is an effective therapeutic strategy against immune dysregulation. Peptides that inhibit TIR-TIR interactions by fragmenting interface residues have potential as therapeutic decoys. However, a systematic method for discovering TIR-targeting moieties has been elusive, limiting exploration of the vast unsequenced space of the TIR domain family. Here, we developed a comprehensive parallel screening method to uncover novel TIR-binding peptides derived from previously unexplored surfaces on a wide range of TIR domains. We constructed a large peptide library, named TIR surfacesome, by tiling surface sequences of the large TIR domain family and screening against MAL^TIR^ and MyD88^TIR^, TIRs of two major TLR adaptor proteins, resulting in the discovery of hundreds of TIR-binding peptides. The selected peptides inhibited TLR signaling, demonstrated anti-inflammatory effects in macrophages and therapeutic potential in mouse inflammatory models. This approach may facilitate the development of TLR-targeted therapeutics.
