## Supplementary material for "Massively parallel screening of TIR-derived peptides reveals vast TLR-targeting immunomodulatory peptides": Dataset 3

### Sheet: Top 11 peptides
Enriched pools	Selected peptides	Sequence	Peptide ID	Entry	Protein name	Organism	TIR site	Region	Structural element	Note	TIR doamin	Source protein
P8 MAL 4R	MA8-1	WFYERLVSLILRDTKV	M3ZHU2_XIPMA/702-865_[135-150]	M3ZHU2_XIPMA	Toll like receptor 5	Xiphophorus maculatus (Southern platyfish) (Platypoecilus maculatus)	Site 4	R11	aE		WQYNAFLCFTNSDYRWVEAALLKKLDNQFAEENLFHCCFEARDFLPGEDHLSNIRDAIWGSRKTLCIVSKEFLKDGWCLEAFTLAQGRMLEELTNVLVMLVVGKVAHYQLMKCNAVRAFVQRREYLTWPEDPQDLEWFYERLVSLI	MWLLALQLICAAFYLQPATCHPSCQLWGQKAYCTARNLTWVPVLPPNITHLYLDINFIHEINRTSLRDFEELQELDLGSQKVVLTIRNDSFLRQRKLTTLVLGDNVGLKLEPRAFAGLVRLRDLWLDYCSLTDSILAENYLEPLLSLERLNLYGNNIVRLNPGQFFWNLTKFSQLILELNHLEKICEKDLVGFQGKSFHLLDLRSNSFFRSDVDWKDCGNPFKGMAFNTLDISGSGMNLETLKLFFRAIRGTPIAHLKCSGSLGKDFSYNNLPDPDKDTFQGLEVSSVVDLDLSGNRIFALKTGVFRALKDTKRIDVSRNKINFIETNAFNGQQNLLQLNLSSNLLGEIRSNTFTNLMNLLILDLSNNHIGVLGDKAFSGLPQLHHLYLTGNSLRQLAS…
	MA8-2	AFLYTFLINLTHPTNF	M4CPK7_BRARP/40-262_[153-168]	M4CPK7_BRACM	ADP-ribosyl cyclase/cyclic ADP-ribose hydrolase (EC 3.2.2.6)	Brassica campestris (Field mustard)	Site 3	R9	aD	extended aD	WTHHVFPSFRGEDVRRKFFSHIQMELERKGITPFIDNEIRRGESIGPELIRAIRGSKIAIILISRNYASSKWCLDELVEIMKCREELGQTVMPVFYEVDPSNVKKLTGDFGKVFRKTCAGKTKECIKRWRQAFAKVATIAGYHSSNWLVLFLYSCFLYTFLINLTHPTNFIFLYGCEYDYLMDALNSPIIRDNEADMIKKITTDISNML	MTKRKFHEVDNGENNYFSSCSPSSSLSPSIVPPPSTRIWTHHVFPSFRGEDVRRKFFSHIQMELERKGITPFIDNEIRRGESIGPELIRAIRGSKIAIILISRNYASSKWCLDELVEIMKCREELGQTVMPVFYEVDPSNVKKLTGDFGKVFRKTCAGKTKECIKRWRQAFAKVATIAGYHSSNWLVLFLYSCFLYTFLINLTHPTNFIFLYGCEYDYLMDALNSPIIRDNEADMIKKITTDISNMLNNFTPSNDLDELIGMEAQLEKMKPLLCLGSDEVRMIGIWGPPGIGKTTIARFAFNQLSNRFQLSVFMDDLKPNPTRLCSDDYSLKLQLHQRFMSQITNHKDMVVSHLGVASNRLKDKKVLVVLDGVDRSVQLDAVAKEAWWFGPGSRIIITT…
	MA8-3	AFFWAQLKSVLGNPTM	A0A3Q3W4U2_MOLML/672-837_[132-147]	A0A3Q3W4U2_MOLML	Toll-like receptor 18	Mola mola (Ocean sunfish) (Tetraodon mola)	Site 4	R11	aE		FTYHAFISYSHSDADWVRERLLPCLENNRNPYRLCIHERDFMPGRWIIDNIIDNIESSRKVIFVLSRNFVNSEWCNYELYFAQQRAMGKTFSDVILVVKEPIDPSSLPSKYCKLKKMLSTKTYLEWPQQVNQQAFFWAQLKSVL	LCLHVLLGWSRMLHFSSLLLGMFTSPTPSSTRTRKASEGLCRIYNSGRFADCLGRQLESVPWRQFPSTLEDLDLSYNKLQAVYAEDFLHLPKLRILQLNYNNISHIDKDAFKNNPLLEHLNIFNNSLQEIPATALRPLLNLRQLYMSNNLYKHATLADSFSKFVKLQVLSMGGPQVMGLKNMDFQSLKNIRLQGFAIKCSSNLSYYEAGSLAVIQTRQLGFDMAIDQQPHVLLDMLHDIANKTFSVIQFRNLFEFMYYMGENDIFQGLKYVTAQQIIFHRGKFNENLLRMTLLNLQVAPIKRLRLQYIDFARSPTFIDKGAGSSITDLQLDKLDLWYISNPDVLRFDWRFTWLKKIKELSIQFLYFNSVPCDSWVEMEGVQLMDVAHNRLADEYIFNQL…
	MA8-4	RNFVAYLFQALANKGI	A0A068V250_COFCA/37-216_[14-29]	A0A068V250_COFCA	DH200=94 genomic scaffold, scaffold_88	Coffea canephora (Robusta coffee)	Site 1	R2	aA		WTYDVFLSFRGEDTRRNFVAYLFQALCNKGIYTYKDDQRLEKGKSISPELLQAIQESLFSVIIFSKGYASLTWCLEELVKIMECHQIIGQFVLPIFYDVDPSDVRKQRNSFADAFAKHERDQSPEKVQKWKEALSQAAGLSGWHSCNFSDDNELVEKLVQDLHSQL	MDTVNDIESGIQLVSSASNDHNGWIDISSSSFARTWTYDVFLSFRGEDTRRNFVAYLFQALCNKGIYTYKDDQRLEKGKSISPELLQAIQESLFSVIIFSKGYASLTWCLEELVKIMECHQIIGQFVLPIFYDVDPSDVRKQRNSFADAFAKHERDQSPEKVQKWKEALSQAAGLSGWHSCNFSDDNELVEKLVQDLHSQLHHFESPPGEHNLAGVGSRMEEVISLMDLRNAEAVRIVGIHGKARIGKTTIARALFDRLSDKYEAACFLDDVGQISSKHGVDYLQEILLSEMLKLRNVKIRSTSEGMSMMTRRFRHLRSLIVLDDVDHADQLKALAGNRNWFGGGSRIVITTRDGELLLKCGADSTYKVCGLSYKEAKQLFTVHAFGSRTPGAFRQHFI…
	MA8-5	TFLGHLYNALVQAGIH	A0A2K1R9T7_POPTR/21-201_[15-30]	A0A2K1R9T7_POPTR	TIR domain-containing protein	Populus trichocarpa (Western balsam poplar) (Populus balsamifera subsp. trichocarpa)	Site 1	R2	aA		CTYHVFLSFRGADTRKTFLGHLYNALVQAGIHTFKDDEELPPGEEISHHLKKAIQESKISIVVFSRDYASSRWCLNELVEILECRNTKGRTVFPIFCGVDPSHVRKQEGSFKKAFKAYENKEEKEKIDKWKNALKDAANLSGKDIYSTANGDESVLIKKIVKDVLNKV	MASKLLSAGSFSSSSLLTECTYHVFLSFRGADTRKTFLGHLYNALVQAGIHTFKDDEELPPGEEISHHLKKAIQESKISIVVFSRDYASSRWCLNELVEILECRNTKGRTVFPIFCGVDPSHVRKQEGSFKKAFKAYENKEEKEKIDKWKNALKDAANLSGKDIYSTANGDESVLIKKIVKDVLNKVDIKNLNIPKYLVGIDSCVNNIIKSLNASDDVSMVGIRGMPGMGKTTIAKVVYQKLFQKFDGSCFLFDVNEKSKGPDSKVGLQKQLIRETLGVNILKRKKISDVDSGISLIKNLLGNKKILLVLDGMDQPQQLDTFGGRSVFGKGSKIVITTTNEKLLAQLKVDKKHSVEEWDEEMCLDLFNFHAFEGKTPEEEWAELSKEVVEQSGKLPSAL…
	MA8-6	LFFWESLKQLLRSDGR	R7UTD3_CAPTE/209-368_[130-145]	R7UTD3_CAPTE	TIR domain-containing protein	Capitella teleta (Polychaete worm)	Site 4	R11	aE		FKFDLFVSHNSCDASWVKNVLLPELEERSQPPFKLCVYSRNWLAGSTISDCIIESLALSRKTLLLVTNAFAKSEWCQFEMTMAQHRLIETDNDNVVLAVMEDIEPMNLNPRLRLMMKRKIYLAWTDDPVGQLFFWESLKQLL	LNLKNNELRILNASSFPLHFLQNITKLNLANNPFECSCELFWFKNWINENKKKLISYRDNPSLYRCASPPSKYGTRLLDLTLSPDDCISKPLNSYVWVTFGLSSFQLLVTLLISIVYRLRWHLRLWSFHLATWMRSRWHKRPERQENFKFDLFVSHNSCDASWVKNVLLPELEERSQPPFKLCVYSRNWLAGSTISDCIIESLALSRKTLLLVTNAFAKSEWCQFEMTMAQHRLIETDNDNVVLAVMEDIEPMNLNPRLRLMMKRKIYLAWTDDPVGQLFFWESLKQLLRSDGRSLVESTPSADELRSVLG
	MA8-7	YFLHFLLFSRPETEYI	A0A1U8MD92_GOSHI/223-416_[152-167]	A0A1U8MD92_GOSHI	TMV resistance protein N-like	Gossypium hirsutum (Upland cotton) (Gossypium mexicanum)	Site 4	R11	aE	extended aE	MKHQVFLSLGEDTRLNFTNHLVNALEKVGINVFPDNETLKKGEKLPPTYSRTISASNLSILVVSKAYASSKSCLGELSDIMDRKHNPNDKHIVLPVFYHVDPSDVRNSGGHFKTSFEEHESEQPADKWKTAFAEVGKLKGWHIEGGKFDRFHIYFLHFLLFSRPETEYIKDIVEYVIKKL	MGSSSSSSTLMKYHVFLSFRGEDTRLNFITHLLQALKDEGLHVFFDEEKLERGDQLSQALSRAIAVSNISIIVLSADYASSKSCLVELSDIMDRYSVGQHTVRPIFYHVNPSDVVKIDGSFKKSFDEHKTKRSVDEVKQWETAFAEVGKLQGWHIDGSRSDGPETQYIKDIVAYVMQKLMKHQVFLSLGEDTRLNFLDGSRSDGPETQYIKDIVAYVMQKLMKHQVFLSLGEDTRLNFTNHLVNALEKVGINVFPDNETLKKGEKLPPTYSRTISASNLSILVVSKAYASSKSCLGELSDIMDRKHNPNDKHIVLPVFYHVDPSDVRNSGGHFKTSFEEHESEQPADKWKTAFAEVGKLKGWHIEGGKFDRFHIYFLHFLLFSRPETEYIKDIVEYVIK…
	MA8-8	AFFWEQLRTVLGKPTM	A0A3P8VP30_CYNSE/688-853_[132-147]	A0A3P8VP30_CYNSE	Toll-like receptor 2 type-1	Cynoglossus semilaevis (Tongue sole)	Site 4	R11	aE		FTYHAFISYSHCDAEWVREQLLPCLENNRNPYRLCIHERDFMPGKWIIDNIIENIESSRKVIFILSRHFVNSEWCNYELYFAQQRAMGKTFSDVILVVKEPIDPSSLPSKYCKLKKMLSTKTYLEWPQQVNQQAFFWEQLRTVL	MCYKSSQAEGGKQTQHLGFVKMICRVFFFGLLLVGALSSPTPPSTSPSTTNSMEGPCRIFNSARSADCLGRQLSTIPWETFPTTLEDIDLSYNKLQTVLADDFHHLPKLRVLQLQFNNISYIHDDSFKNNPLLEHLNVFNNSLEEIPARAVTPLSHLQQLYMSNNLYRYATLDEGFSKLAKLQVLSMGGPLVEGLKKSDFQPLKNIRLQGFAIKCSSNLSYYEPGSLEVIQTRQMGFDMAVDQRPRALVHMLHDLYNKSFTALQFRNLFEFMYYTGDEDIFQGLKYITAYQLIFHRGKYNENLLRMALTNLQVAPIKRLRLQYIDFARSPTFVDSGAGSSITDLKLDRLDLWYISNPDVLRFDWRFTWFNKIKELSIQYVYFNFVPCDSWAEMEGIQLL…
	MA8-9	QLIQQWIELHLHQLHL	A0A3N7FA63_POPTR/1159-1313_[125-140]	A0A3N7FA63_POPTR	ADP-ribosyl cyclase/cyclic ADP-ribose hydrolase (EC 3.2.2.6)	Populus trichocarpa (Western balsam poplar) (Populus balsamifera subsp. trichocarpa)	Site 4	R11	aE	no structure	WMSNVFPGIRVTDTSNAFTYLKSDLALRFIMPAEKEQEKVMAIRSRLFEAIEESGLSVIIFSRDCASLPWCFDELVKIVGFMDEMRSDTIFPVSYDVEQSKIDDQTESYTIVFDKNEENFRGNVEKVQRWMDILSEVEISSGSRSGIGAPATQQQIQLIQQWIELHL	MASTSVQGITSSSSSPPPLYMYDVFLSFRGKDTRNNFTSHLYSNLAQRGIDVYMDDRELERGKTIEPALWKAIEESRFSVIIFSRDYASSPWCLDELVKIVQCMKEMGHTVLPVFYDVDPSETYEKAFVEHEQNFKENLEKVQIWKDCLSTVTNLSGWDVRKRNESESIKIIAEYISYKLSVTLPTISKKLVGIDSRLKVLNGYKGEETGEAIFIGICGMGGIGKTTVARVLYDRIRWQFEGSCFLANVREVFAEKDGPRRLQEQLLSEILMERASVWDSFRGILMIKRRLRLKKILLILDDVDDKEQLEFLAEEPGWFGPGSRIIITSRHSNVLTGIDDTKIYEAEKLNDDDALMLFSQKAFKNDQPAEDFVGLSKQVVDYANGLPLALEVIGSFLYG…
	MA8-10	DTKLKKGESIAPELLR	G7JF29_MEDTR/23-203_G7JF29.2_[4]	G7JF29_MEDTR	ADP-ribosyl cyclase/cyclic ADP-ribose hydrolase (EC 3.2.2.6)	Medicago truncatula (Barrel medic) (Medicago tribuloides)	Site 1	R4~R5	BB aB		SSYDVFISFRGADTRFNFTDHLFSALQIRGIVAFRDDTKLKKGESIAPELLRAIEASRTFIVVFSNNYASSTWCLRELQYILHCVQLSGKRVLPVFYDVDPSEVRKQSGSYKKAFAQHEERFKQDTEVLQGWRTALTQVANLSGWDIRDKPQSAEIKKIVEEIVNIL	MACTNKSIIQSSNMVSDQSRKSSYDVFISFRGADTRFNFTDHLFSALQIRGIVAFRDDTKLKKGESIAPELLRAIEASRTFIVVFSNNYASSTWCLRELQYILHCVQLSGKRVLPVFYDVDPSEVRKQSGSYKKAFAQHEERFKQDTEVLQGWRTALTQVANLSGWDIRDKPQSAEIKKIVEEIVNILNCKFSSLPNDLVGTHSLIERLEKLLLLDVVDDVRIVGISGMGGVGKTTLARILYRRISSRFDACCFIDDLSKICKHAGPVAAQKQILSQTLGEEHLQICNLSDGANLIQNRLGHLRAFIILDNVDQGEQLEKLALNRKLLGVGSRIIIISRDTHILNRYGVDVVFKVPLLNQTNSLQLFCQQAFKRDNILSNYDELVYEILNYANGLPLAI…
	MA8-11	KLFWEKFKFFLPSLSR	A0A1J1HFR2_9DIPT/1112-1261_[122-137]	A0A1J1HFR2_9DIPT	CLUMA_CG000524, isoform A	Clunio marinus	Site 3	R9	aD		KFFDGFLIFSKKDENFLIDDFLKHFETTEGNFYKFFLFFHDFSIFNEQILKNCENSQKIVLFLSENFLKNEWRKIEFKKIFYEILKTKKRKKLIIVFLDNFDNKNFDPELKLILKTNFILRWSEKLFWEKFKFFLPSLSRNAQLQH	MKHKCTVMTSLLVFLTVIAHLAICATSELSDTFSECNYETLDESRLLAMSDRQQNISNTKLLSCTFKKLPKTFPLSSAKSLENLKIKCDKIFFYDTSKSNFFDNFENLKNLFIENCDGNFLRNFGSLKSLNGLTIRNYKAFWGRFEDIMDDTGSSNDYEPFENLSNIKSLDISANSIQELHRNFFCDFHKLSFLNLSSNQIYNLTNFQFSSSRLSPLPIKNCVFSMSYLILTGNQLNFLPFSFFSNFVNLKVLRLNRNSISFIENFVFSNLKQLDMLDLSENKIQNIQPELFDNLQNLRTLNLEKNSMKILPPEILTNLKKLELLNLSSNFLSSNWINYMTFKNLFNLRLLDLGYNKITSLENSIFSDLNALEVLDLKNNLIENIALDTFANLTSLTSL…
P3 MAL 4R	MA3-1	YAFTGHLHRYLVQRGV	A0A2P6PQ09_ROSCH/22-185_[14-29]	A0A2P6PQ09_ROSCH	Putative TIR domain-containing protein	Rosa chinensis (China rose)	Site 1	R2	aA		YTHDVFLSFRGEDTRYAFTGHLHRYLVQRGVNTFIDDELTRGEEISQALLRAIEGSKLSLIVFSENYASSKWCLDELVHILGCRRSKNQMVRPIFFKVDPSDVRHQRGKFGEAVAEHELRFKDDMDKVLRWRAALSEAANLSGWHFSGGYIMHALNLVKVHVVLLV	MAIQLRASSSVSSVPFSTRSYTHDVFLSFRGEDTRYAFTGHLHRYLVQRGVNTFIDDELTRGEEISQALLRAIEGSKLSLIVFSENYASSKWCLDELVHILGCRRSKNQMVRPIFFKVDPSDVRHQRGKFGEAVAEHELRFKDDMDKVLRWRAALSEAANLSGWHFSGGYIMHALNLVKVHVVLLVCDYHTILFFSEVARFILLNVSFDFNTAGMNMNLLIKLLKRLPHK
	MA3-2	SSFREGLWRLLELSKK	R0L0W1_ANAPL/156-321_R0L0W1.1_[7]	R0L0W1_ANAPL	Single Ig IL-1-related receptor	Anas platyrhynchos (Mallard) (Anas boschas)	Site 2	R6~R7	aC		KLYDAYVSHATAPDDRKFVHFIVKPQLENRYGYKLFLDEQNILPNAEPSADLIMNVSRCRRLIVVLSVAYLEQDWCNSSFREGLWRLLELSKKPIFIVFESQYREITHPAISLLKQHRNLVTLLVWRAGSMTPSSDFWKELCLAL	LCSVPPELLAPAANETLVLALGSRIALNCTVRWAATEHCEPVSSWTKDGQWLGSESSQDTTWFGQNASEHLLATVLQVNLTHDADFGVFACWVSNATATFTLRREEAAGHVSAVLAALMVLALLVLLAGLYVRCRLSVLLWYRNRYGELEINDGKLYDAYVSHATAPDDRKFVHFIVKPQLENRYGYKLFLDEQNILPNAEPSADLIMNVSRCRRLIVVLSVAYLEQDWCNSSFREGLWRLLELSKKPIFIVFESQYREITHPAISLLKQHRNLVTLLVWRAGSMTPSSDFWKELCLALPRKVSFQRTMGDPQTQLQEDKDPMLILHSSYLDSRGDPHPDGDLGAGLRGYLFRGPPPPHVSSLGVPAALAAGPPEDTQQRDGHRAEIDISDLGSRNYGA…
	MA3-3	PNLRTKVLNYLMRTKT	A0A226EJV0_FOLCA/844-1003_[115-130]	A0A226EJV0_FOLCA	Toll-like receptor 13	Folsomia candida (Springtail)	Site 3	R9~R10	DD aD		YDYDIFISYHNEDRSFIQDKFLPEVEDPSFRRVGTDSDGIKSPGFRVCLHERDFEAGMPITENILDAVDRSKKVVIVVSKKYLESQWCTFEMNLAYHRLVESRRKSFVVIILEVIPPNLRTKVLNYLMRTKTYLEWPGVNGSQQDLQRFWTRLRTSF	MKCNCVRALVSLVCIHLCAISGARHVDFEPSNKAKNLEEHLQVGDWLSLSTGLISQYGLDYRNTLRECERYKEPGHEDELDALVEQRTAYLLTAPTLTQSPPELSESDNDVTEECSMLYGTRDVEEDKATSGESEDSRIINDGFAPVGCYFDQITKRRLICNDYQMREIPRLPTALDRLYLTGTKISGVSRADFGDISIGNIQMVQNGISDLAPGAFSNVKNIFTLEIMDSLLTHLSFDICIGLTELISLHLDGNRISLKSYENCPIKTDVADIPTALPSLKFLSLKRNPLQIIPEQLWASLRETNLTMLDMSYCVLESIHPESFKFLKSLKTLYLNGNPRLMPKLASAFKGLRTTPLAVLQLRDNSLHRFPTDAISNVAENLETLDLSSNPISYLSNS…
	MA3-4	NQWRNALTAAANLSGW	W9RIK1_9ROSA/18-196_[125-140]	W9RIK1_9ROSA	ADP-ribosyl cyclase/cyclic ADP-ribose hydrolase (EC 3.2.2.6)	Morus notabilis	Site 3	R9	aD	Swiss model / extended aD	EKYDVFLSFRGEDTRENFISHLYDALCRKKIETYIDYKLERGDEISIALVKAIHGSRLSIIIFSENYASSPWCLDELVHILRNKEKNGHLVVPVFYRINPSHIRKQQESYGIALTVLEERFKKGRVNQWRNALTAAANLSGWDSLVTRPESKLVEAIVEDVLKKL	MVNICSSSSPSSSSLQEKYDVFLSFRGEDTRENFISHLYDALCRKKIETYIDYKLERGDEISIALVKAIHGSRLSIIIFSENYASSPWCLDELVHILRNKEKNGHLVVPVFYRINPSHIRKQQESYGIALTVLEERFKKGRVNQWRNALTAAANLSGWDSLVTRPESKLVEAIVEDVLKKLSCLSAFDDFKLGLVGIDKRIEEIIPLLRIGSLDVRIIGIWGMGGIGKTTLASVVFNGLASQFEGCCFLENVREESEKHGINYLRKAFFSKLLEEENLDMGPLCVGTTFIKNRLRRKRVLIVLDDVNDLDQLEHFVGDRNWFGPGSRVIVTTRDMQMLRNEVDEIYGVERLNFAEAVQLFNFNAFRRSSPTTDDIELSERVVKYAKGVPLALKVLGSFL…
	MA3-5	RGFLSHLRHHLQAKDH	A0A397ZTE9_BRACM/10-181_[14-29]	A0A397ZTE9_BRACM	TIR domain-containing protein	Brassica campestris (Field mustard)	Site 1	R2	aA		KRYHVFPSFHGPDVRRGFLSHLRHHLQAKDHEIERGHTIGPELVQAIRESRVSVILLSKNYASSSWCLDELVEILNCKKASGQIVMTIFYQVDPSDVRKQTGDFGIAFKKTCEKKTEEDKKRWMEALAYVANIAGEHSLNWTDEAAMVEKFATDVSNKL	MASSSSCIKRYHVFPSFHGPDVRRGFLSHLRHHLQAKDHEIERGHTIGPELVQAIRESRVSVILLSKNYASSSWCLDELVEILNCKKASGQIVMTIFYQVDPSDVRKQTGDFGIAFKKTCEKKTEEDKKRWMEALAYVANIAGEHSLNWTDEAAMVEKFATDVSNKLNVTLSRDFEEIVGLQAHLRKLISLLCFECDEAKMIGIWGPAGIGKSTIARALFNHLSSDFRLRCFMGNLKGSYKSIMGVDDYDSKLGLQNQLLSKLLNQRDMRVDHLGAVKEWLGDQRVLIILDDVDDLEKLEALAGELSWFGLGSRIIVTTEDKHILKAHGIQDVYHVGFPSSEEALEILCLSAFKQRYVQDDFENVANRVASLCGRLPLGLCVVGSSLRGESKEEWELQL…
	MA3-6	RLLKWKEALHQFHSWV	G7KJ66_MEDTR/17-196_[129-144]	G7KJ66_MEDTR	Disease resistance protein (TIR-NBS-LRR class), putative	Medicago truncatula (Barrel medic) (Medicago tribuloides)	Site 3	R9	aD	extended aD	FNFDVFISFRGTDTRFGFTGNLYKALSDKGIHTFIDDKELPTGDEITPSLRKSIEESRIAIIIFSKNYATSSFCLDELVHIIHCFREKVTKVIPVFYGTEPSHVRKLEDSYGEALAKHEVEFQNDMENMERLLKWKEALHQFHSWVPLFISILNKYEYKFIEEIVTDVSNKI	MAMQLPTSSSSLSYDFNFDVFISFRGTDTRFGFTGNLYKALSDKGIHTFIDDKELPTGDEITPSLRKSIEESRIAIIIFSKNYATSSFCLDELVHIIHCFREKVTKVIPVFYGTEPSHVRKLEDSYGEALAKHEVEFQNDMENMERLLKWKEALHQFHSWVPLFISILNKYEYKFIEEIVTDVSNKINRCHLHVAEYLVGLESRISEVNSLLDLGCTDGVYIIGILGTGGLGKTTLAEAVYNSIVNQFECRCFLYNVRENSFKHSLKYLQEQLLSKSIGYDTPLEHDNEGIEIIKQRLCRKKVLLILDDVDKPNQLEKLVGEPGWFGQGSRVIITTRDRYLLSCHGITKIYEADSLNKEESLELLRKMTFKNDSSYDYILNRAVEYASGLPLALKVVGS…
	MA3-7	LKVESWRQALEKAGKL	A0A251STW5_HELAN/21-200_[122-137]	A0A251STW5_HELAN	Putative NB-ARC (TIR domain, P-loop containing nucleoside triphosphate hydrolase)	Helianthus annuus (Common sunflower)	Site 3	R9	aD	extended aD	LNYDVFLSFRGEDTRKTFVDHLYMALEQQGVHTYKDDETLARGESIGPALLKAIQESRVAVIVFSQNYADSSWCLDELVQIMECMDTRGQIVMPIFYHVDPSDLRKLKRKYGEAFDKHAGDNKLKVESWRQALEKAGKLSGWVINDFQNSHEAKCIKEIVGTISSRL	MASSSSSSFHNISASVSQSLNYDVFLSFRGEDTRKTFVDHLYMALEQQGVHTYKDDETLARGESIGPALLKAIQESRVAVIVFSQNYADSSWCLDELVQIMECMDTRGQIVMPIFYHVDPSDLRKLKRKYGEAFDKHAGDNKLKVESWRQALEKAGKLSGWVINDFQNSHEAKCIKEIVGTISSRLSSLITNVNKDLIGIETRLQDLKSKLKMESGSVHIIGIWGVGGGGKTTLASAAYAEISHRFEAHCLLQNIREESNKHGLEKLQEKFLSLILKADVKVGSGIEGRSIIERRLRNKNVLVVLDDVDDLEQLEALAGSHAWFGKGSRIIITTRDEHLLTRHADTIYEVSLLSQDEAVELFNKHAYRKDKPIEDYEMLSKDVVSYASGLPLALKILGS…
	MA3-8	LKWGDPYFWSKLRYAM	B4JCU0_DROGR/634-784_[119-134]	B4JCU0_DROGR	GH10633	Drosophila grimshawi (Hawaiian fruit fly) (Idiomyia grimshawi)	Site 4	R11	aE		KTYDAFISYSHKDEELIAQLLPKLENDLHSFRVCLHGRDWLIGDCIPEQIVRTVNDSKRVIIILSQHFLESVWARMEFRIAYQATLQDKRKRIIIILYKELEHFEGIDSELRAYLKLNTYLKWGDPYFWSKLRYAM	MFCYRYLIVACAIAGASAQIIPLSSYCHNVHEWCSCEPQANLVRVYCRDEYAMILQITDTGTNISMSYYSNGVVRWLPRFNVTQVAKFEFDAYNYWSETFFRDLLNALGVQQVLRIHFRDRSLEIQPTEDAYDLAEDSATKNVSSWIFSSVPSLEYFKYESSQQELNESIFHAFDNLTTLELRLSVRRLPTKLFSTISHSLQTLSIRNPHMFTFDPALMQELQQLRNLNLKLSQPPEHKSDKQQQRLFISMQQLEQLRLSRATNYLNATMLKGSLNLRIIGINHNAELNELPGELFADQVNLMQLDLSRNALTKLPAELFNGLVNLSLLDLSSNRLTSISSELFTTLTSLTKLLLNHNSLTALDPTTFGNVNSLNLIDMRDTQFYGMQLWMPFEALVCT…
	MA3-9	DWFLSKLSQHILKREK	A0A091D4E1_FUKDA/691-854_[134-149]	A0A091D4E1_FUKDA	Toll-like receptor 5	Fukomys damarensis (Damaraland mole rat) (Cryptomys damarensis)	Site 4	R11	aE		YKYDAYFCFSSKDFKWVQNALLKHLDAQYSDRNRLHLCFEERDFVPGEDHIANLQAAIWSSRKVVCLVSRHFLFDGWCLEAFTYAQGRCVSDLQSALIVVVVGSLSQYELMRHQAIRGFVQKQQYLRWPQDLQDVDWFLSKLSQHI	MAGPLGLLVGVALMAGPVLGILPCSSDGQMALFRSCNLTQIPQVLNTTRRLLLSSNYIGMVTRTSFPLLEQLQLLELGGQLTPLTIGPEAFRNLPSLRVLDLGDTKMHILHLDAFQGLPQLFELRLFSCGLSDAILRDGYFRNLTSLNRLDLSINQINSLYLHPSFQGLNSLKSMDFALNPIPTVCEGELSPLQGKTLSLLSLRLTQVYMRGVDWEKCGNPLRSLQLETLDASVNGWTVAITGNFSIAIAGSRVSSLILQRHIMGSGFGFHNIKDPDWSTFAGLARSSVRSLDLSNGFIFSLNPRLFETLKDLKVLNLAHNKINKILDGAFEGLGSLQVLNMSFNLLGELYDSNFQGLPHVAYIDLQKNHIGIIEAQTFRLLGNLETLDLRDNALKTIS…
	MA3-10	KMQKWKDALYEAANLS	A0A371F5M6_MUCPR/12-187_[123-138]	A0A371F5M6_MUCPR	TMV resistance protein N	Mucuna pruriens (Velvet bean) (Dolichos pruriens)	Site 3	R9	aD	Swiss model / extended aD	KRYDVFISFRGEDTRREFTSHLHAALCRNSVDTYIDYRIQKGEEVWVELKKAIKESTLFLVIFSENYASSTWCLNELVELMECKKGGEDVEVIPVFYKIEPSQVRKQSGSYHKALAKHKKEGKEKMQKWKDALYEAANLSGFHSDVYRTESDLIEDIIKVVLQKL	MASCSRLSVTKRYDVFISFRGEDTRREFTSHLHAALCRNSVDTYIDYRIQKGEEVWVELKKAIKESTLFLVIFSENYASSTWCLNELVELMECKKGGEDVEVIPVFYKIEPSQVRKQSGSYHKALAKHKKEGKEKMQKWKDALYEAANLSGFHSDVYRTESDLIEDIIKVVLQKLNHKYPNDYRGLFISDENYTNIESLLKIESDEVRVIGIWGMGGIGKTTLASAIFHKVSCQYKGTCFLENVEEESKRHGLNYVCNKLLSKLLRENLDIDTAKVIPSIVTRRLKHKKVFIVLDDVNTSQLLENLVGVSRDWLGVGSIVIVTTRDKHVLIPKVVDKIHEVKKMNFENSLKLFSLNAFGKTYPIKEYEELSERAMVYAKGIPLALKVLGSFLRSRSKTE…
	MA3-11	KEVEGWRDALTKVASL	A0A2P6SPD2_ROSCH/1-65_[41-56]	A0A2P6SPD2_ROSCH	Putative TIR domain-containing protein	Rosa chinensis (China rose)	Site 3	R9	aD	aligned to 6	RGTILPIFYEVDPSHVRHQRGSFAEAFQEHEEKFGEGNKEVEGWRDALTK	MEERGTILPIFYEVDPSHVRHQRGSFAEAFQEHEEKFGEGNKEVEGWRDALTKVASLAGWTSEDYR
P8 MyD88 4R	MY8-1	DPQDLDWFYERLVSLF	#N/A - H2SG00_TAKRU/707-873_[128-143]	H2SG00_TAKRU	Toll like receptor 5	Takifugu rubripes (Japanese pufferfish) (Fugu rubripes)	Site 4	R11	aE		QPYDVFLCFSSKDYRWVEAAVLKKLDSQLSDNTFRCCLEARDFLPGEDHLSNIRDAIWGSRKTLCVVSKEFLKDGWCLEAFSLAQGRMLEELTNILVMVVVGKVAHYQLMRCNAVRVFVQKRQYLTWPEDPQDLDWFYERLVSLL	MTTSALHLVFLWWNLQVSTCYPSCTLSGLIANCAFKNHSWVPLLPPNITRLFLNTNRIGEINRTSLRLYQELEKLDLGHQQVPLVIRSNAFLRQRKLQVLVLGYNRGLQLEPRAFAGLFRLQQLFLDYCGLTESVLAESYLAPLLSLQELDLYGNQISTLRPGLFFSQLTYFTELNLDLNPIERLCESDLVGFQGKSFHRLSLNSAHLYKMNDATFDWEQCGNPFRWMAFRTLDLSSTGFNLNTLRRFLKAIEGTLINHLIISSNMGKGFSHNNLPDPDEDTFEGLVSSGIHTMDLSRNWIYVLKSAVFRPLRNVVILDVSRNKVSQIQTSAFNGLQGHLRLLNLSFNLLGEIYADTFGSLSELRVLDLSYNHIGALGSKAFSGLPELRGLYLTGNSLR…
	MY8-2	LGYHWIDWEYFVGIED	M4DZT8_BRARP/13-180_M4DZT8.1_[9]	M4DZT8_BRACM	TIR domain-containing protein	Brassica campestris (Field mustard)	Site 4	R10~R11	bE EE aE		WSYDVFTSFSGEDVRKNFHNHFLEELERKRINAFKDNEKERCELIATELVQAIRDSRVVVVVLSNTFASSSWCLNELLEIMQCKRDLGQLVIPVFYGLDPSHLKKQSGDFGEAFKKACHNQTEEVKNQWKQALTDVANILGYHWIDWEYFVGIEDHIKEMN	MASSSTSSSPNWSYDVFTSFSGEDVRKNFHNHFLEELERKRINAFKDNEKERCELIATELVQAIRDSRVVVVVLSNTFASSSWCLNELLEIMQCKRDLGQLVIPVFYGLDPSHLKKQSGDFGEAFKKACHNQTEEVKNQWKQALTDVANILGYHWIDWEYFVGIEDHIKEMNLLLNLDSEEVRTVGIWGRYGIGKTTIARSIFRLNSSHFQSSNFIDRRFVSKSMENYSRSNPDDYKVKSRLQKSFLSEILGKKHQKVLIVIDGLDDQLVLDALAFQTQWFGNGSRIIVVTHDKSLLMAHGIDQIYEVSLPSEEQAHKIFCRSTFRQDYPPECFRELAFEVVTNHTPFSLNFLGWCLRGRDKEEWSEWINRALKFPYDVLLHNEKEKLIFRYIACLLNF…
	MY8-3	DWVWDYLLPNLEGPAG	H3D9N4_TETNG/638-788_[13-28]	H3D9N4_TETNG	Toll-like receptor 1	Tetraodon nigroviridis (Spotted green pufferfish) (Chelonodon nigroviridis)	Site 1	R2	aA		IKFHAFVSYSQKDRDWVWDYLLPNLEGPAGGLRICHHEKNFVPGRTIINNILTCVETSRRCVFVLSAHFIKSNWCHYELYFASHQHLARSSDSVVLVLLEPVPQYLIPSKYYQLKAMMARHTYLEWPQDKAKQRLFWANLRAAL	PSILVFCTAATLMLQPSVSYLRNYIDLSSRNLSSVPGDLPKEAELIDLSRNLIQLLQRGDFRNTPILRFLNISWNCLESIHPEVFLGTPLLQDLDLSHNCLKNLTDQPYLQRAGNLLFLNLAYNKFVTMTLAREFSSLAKLERLTLGGNVIRVGDFGNIADVELRLLSLHLEGKLLYEPGSLKDAYARRLQVELNKEFPLHLINDALSFFPEVELLKLPEGCRELSRQLSQRAEIYTSRLFLTNVSINWSDFTRCVTVALNTTVSHLSVSDVTLHRLPQTDTPMANTSRVKSVTVREVTVKSFLFSQEAVYNFFINMPVESLALTDTAIIHMTCPKSQSPVTHLSFSHCSLSDTIFSRVEGLITIECKTLGNLRTLTLARNNFKSLQSLSKRMRYMKSL…
	MY8-4	WALDELLQILHARELF	G7LI75_MEDTR/7-189_[70-85]	G7LI75_MEDTR	Disease resistance protein (TIR-NBS-LRR class), putative (Putative TIR domain, P-loop containing nucleoside triphosphate hydrolase)	Medicago truncatula (Barrel medic) (Medicago tribuloides)	Site 2	R6~R7	aC	Swiss model	KKYDVFISFRGEDTRTNFTAQLHRALTDRSIESYIDYSLVKGDEVGPALAEAIKDSHMSIVVFSKDYATSKWCLDELLQILHCRELFGQVVIPVFYNIDPSHVRHQKESYEMAFARYERDLVNSISYVDRVSEWRAALKMAANISGWDSRKYRDDSQVIDNIVEDVLQKL	MRISHKKYDVFISFRGEDTRTNFTAQLHRALTDRSIESYIDYSLVKGDEVGPALAEAIKDSHMSIVVFSKDYATSKWCLDELLQILHCRELFGQVVIPVFYNIDPSHVRHQKESYEMAFARYERDLVNSISYVDRVSEWRAALKMAANISGWDSRKYRDDSQVIDNIVEDVLQKLSLMYPNELRDLVKVDKNIEHIELLLKTIPRVGIWGMSGIGKTTIAKQMFAKNFPYYDNVCFLEKINEESEKFGQIYVRNKLLSELLKQKITASDVHGLHTFIKTRLFRKKVFIVLDDVDNATQLDDLCRVLGDLGPDSRIIITTRDRHTLSGKVDEIYEVKTWKLKDSLNLFSLRAFKKAHPLKGYERLSERAVKCAGGVPLALQVLGSHFHSREPEFWESELN…
	MY8-5	DPQDLDWFYERLVSLL	H2SG00_TAKRU/707-873_[128-143]	H2SG00_TAKRU	Toll like receptor 5	Takifugu rubripes (Japanese pufferfish) (Fugu rubripes)	Site 4	R11	aE		QPYDVFLCFSSKDYRWVEAAVLKKLDSQLSDNTFRCCLEARDFLPGEDHLSNIRDAIWGSRKTLCVVSKEFLKDGWCLEAFSLAQGRMLEELTNILVMVVVGKVAHYQLMRCNAVRVFVQKRQYLTWPEDPQDLDWFYERLVSLL	MTTSALHLVFLWWNLQVSTCYPSCTLSGLIANCAFKNHSWVPLLPPNITRLFLNTNRIGEINRTSLRLYQELEKLDLGHQQVPLVIRSNAFLRQRKLQVLVLGYNRGLQLEPRAFAGLFRLQQLFLDYCGLTESVLAESYLAPLLSLQELDLYGNQISTLRPGLFFSQLTYFTELNLDLNPIERLCESDLVGFQGKSFHRLSLNSAHLYKMNDATFDWEQCGNPFRWMAFRTLDLSSTGFNLNTLRRFLKAIEGTLINHLIISSNMGKGFSHNNLPDPDEDTFEGLVSSGIHTMDLSRNWIYVLKSAVFRPLRNVVILDVSRNKVSQIQTSAFNGLQGHLRLLNLSFNLLGEIYADTFGSLSELRVLDLSYNHIGALGSKAFSGLPELRGLYLTGNSLR…
	MY8-6	PQDLEWFYERLVSLIL	M3ZHU2_XIPMA/702-865_[130-145]	M3ZHU2_XIPMA	Toll like receptor 5	Xiphophorus maculatus (Southern platyfish) (Platypoecilus maculatus)	Site 4	R11	aE		WQYNAFLCFTNSDYRWVEAALLKKLDNQFAEENLFHCCFEARDFLPGEDHLSNIRDAIWGSRKTLCIVSKEFLKDGWCLEAFTLAQGRMLEELTNVLVMLVVGKVAHYQLMKCNAVRAFVQRREYLTWPEDPQDLEWFYERLVSLI	MWLLALQLICAAFYLQPATCHPSCQLWGQKAYCTARNLTWVPVLPPNITHLYLDINFIHEINRTSLRDFEELQELDLGSQKVVLTIRNDSFLRQRKLTTLVLGDNVGLKLEPRAFAGLVRLRDLWLDYCSLTDSILAENYLEPLLSLERLNLYGNNIVRLNPGQFFWNLTKFSQLILELNHLEKICEKDLVGFQGKSFHLLDLRSNSFFRSDVDWKDCGNPFKGMAFNTLDISGSGMNLETLKLFFRAIRGTPIAHLKCSGSLGKDFSYNNLPDPDKDTFQGLEVSSVVDLDLSGNRIFALKTGVFRALKDTKRIDVSRNKINFIETNAFNGQQNLLQLNLSSNLLGEIRSNTFTNLMNLLILDLSNNHIGVLGDKAFSGLPQLHHLYLTGNSLRQLAS…
	MY8-7	WALDELLKILYANETM	A0A1U7YXE8_NELNU/9-184_[71-86]	A0A1U7YXE8_NELNU	ADP-ribosyl cyclase/cyclic ADP-ribose hydrolase (EC 3.2.2.6)	Nelumbo nucifera (Sacred lotus)	Site 2	R6~R7	aC		WNYDVFLSFRGEDTRKNFTDHLYTALDRAGIYTFRDDEELKRGKEISSELQTAIEESRISIVVFSRNYASSRWCLDELLKILYCNETMGQLVFPVFYDVEPSEVRNQTGSFGSGFSQTKKRFKADMMKVQSWETALRKAANLSGWDLQKVDNGHEAKCVWRIVEEVLTKL	MASSVHRWNYDVFLSFRGEDTRKNFTDHLYTALDRAGIYTFRDDEELKRGKEISSELQTAIEESRISIVVFSRNYASSRWCLDELLKILYCNETMGQLVFPVFYDVEPSEVRNQTGSFGSGFSQTKKRFKADMMKVQSWETALRKAANLSGWDLQKVDNGHEAKCVWRIVEEVLTKLNQVHLDVAVFPVGIDSRVQCVESLLNVRLNGVCIVGIYGMGGIGKTTVAKAVYNLMFRKFDGSSFLENVREVSKQPNGLVCLQNQLISDILMDKEEKQYVKNADRGIIVIQERLRRKRVFIVLDDVDQFDQLKALVGRGWFESGSKIIITTRDEHLLDILQVDSKYKAKELNNDESIQLFSWHAFKKDHPKEDYVELSTNIVSYVKGLPLALEVLGSSLYGK…
	MY8-8	DSLFWDRLLYSLHVTE	A0A2T7NHL0_POMCA/462-621_[127-142]	A0A2T7NHL0_POMCA	TIR domain-containing protein	Pomacea canaliculata (Golden apple snail)	Site 4	R11	aE		KTYDAFVAYAHEDSEWVLKELCHRLENSSTPSRPACKLCIHQRDFVVGKTIIDNIIDSIASSRHTIVVVSPSFVKSAWAMEELQQAFRQSLEERRRHLVIVMLKDVQMSKMPLVLRRCCKTFTYLEANDSLFWDRLLYSL	MMLYLLVVAAIFDGTRGQSSTTTNTSLLPTGWDEICQSTSLVANDSNASFSCHVTREAQVQWRLADLRASLATKDVKVSFNVTCEQGANISLPWPMKAPGLVELRVRDCILLDQFADFQTPAEKLSDSLRVLDMQHCTWLTDVQTFLMFYSKMENMSEEFDCGQDSSLVEYIMKNISRHLRGLSKSLSGLGQNSGPSKGADTGTIFKKLLEKTDKIDIRCYFSKLQVLDESNTDNFPKHHFEMMVPKNKYPSLRIMNYRNIGLLSVPEQLKQWTRFFPKLEVIDLSYNRIKDLNMEYPFPSNVSMTLVLHYNNITKISMDILKNWAQIPGLYVDIRHNPINCTCELGNLLDQLNNTTAWTGLAMTYYRSYVPDLTCFTPEALKGRRLGSLSLDDLPCHV…
	MY8-9	WDFASNMEQFWDRLYY	A0A097NV03_DIACI/178-351_[132-147]	A0A097NV03_DIACI	Myeloid differentiation primary response protein (Myeloid differentiation primary response protein MyD88) (myeloid differentiation primary response protein MyD88 isoform X2)	Diaphorina citri (Asian citrus psyllid)	Site 4	R11	aE		AHYDALLLYDEADFDLAKQFNTQLNKMGFTVCDKDNSFLTGQFEHSAFIQVMDRCTCVIVLMSTHFMNNSLLHSLTQYAEAKHIDHTIHSKIIPILCSDDYFSVGFLQYCVKLKLNHYASNMEQFWDRLYYSL	MMQCRNMDSNHDVEKYRYEDSMDYIKIPIEAIRPKTRQVLNDKLCDIKQLMSPENYQRDYRGLADLMDIKAPPNPNCEDLMKKMFEDWTKSSTLDRSVFNIATFLHFLECIDRFDVYDDCIGFIEEDCLYYENTRLGNSISKNGACMDDPSVITIEDVKSLNLGCGLAHYDALLLYDEADFDLAKQFNTQLNKMGFTVCDKDNSFLTGQFEHSAFIQVMDRCTCVIVLMSTHFMNNSLLHSLTQYAEAKHIDHTIHSKIIPILCSDDYFSVGFLQYCVKLKLNHYASNMEQFWDRLYYSLKGVGKGVPEWDFASNMEQFWDRLYYSLKGVGKGSQKQAIQFQTTPTSMPVAPPDYTLSQQAVAPPDYTLPQQATNSQSITNNMSEEKKDSMKKPMLMLT…
	MY8-10	YLLLSVFQTIFARRTE	M5XAW0_PRUPE/107-290_[146-161]	M5XAW0_PRUPE	Uncharacterized protein	Prunus persica (Peach) (Amygdalus persica)	Site 4	R11	aE	extended aE	FYNMKTSTNLQKVMIKLNSHLHKALLGKNIDTYIDNRLEKGDDIGPTLLEAIEKSKIALVIFSKDYASSTWCLKELVNILECKKSYGQILIPIFYHRPPKHTRDKVANWKASLEEASNMSGFPYSSKTKYTKSLTCINSYFLSFDSYLLLSVFQTIFARRTEADFVEEVVQDILTKLNRKLSRN	MESFPFREAPLQEKYAQLNTGPYQMTEGWALSPEISPNDLEAHTFKNKWQRFKKYENYNHNCHLMNKSTRIQISDFSSIQRNNFTKRDFSRYKYGLAQSQVRQSLGFYNMKTSTNLQKVMIKLNSHLHKALLGKNIDTYIDNRLEKGDDIGPTLLEAIEKSKIALVIFSKDYASSTWCLKELVNILECKKSYGQILIPIFYHRPPKHTRDKVANWKASLEEASNMSGFPYSSKTKYTKSLTCINSYFLSFDSYLLLSVFQTIFARRTEADFVEEVVQDILTKLNRKLSRN
	MY8-11	YASYDDNDYYWVTHVLLRHL	A0A1S3IBP9_LINUN/541-623_A0A1S3IBP9.1_[2]	A0A1S3IBP9_LINUN	Toll-like receptor 2	Lingula unguis	Site 1	R2	aA		TPGHVYASYDDNDYYWVTHVLLRHLEDEDQLDVIIDQRDFIGGASLSEAIVEAVENSRKTVLVLSESYVLNPWCLEQEKKKAIKTT	MVKNCPIERLAFIRCGLDTVEYGTMSSFPQLKTLDIEEASFISFREVEHFICDLNNTSIEVLRMNNIFSWGMRKPEDNQWIVRAKTFHCLKSKKLKSLELLGDKILKIDVEILPFLSHLVYLDLSGNDVLKFLENETQSHGWKQILAYSQKLSNIRLFRMDYNVYRTIMVNAQDGPSNSFWYGHPKLPLEPAKNVSILDKVHQGPIQNFSDAESPILHVGLPENLEFWSSSWWASGDNKLLQCDFLHGSIYFFPNKLRYLKIEDQNLNLNKFCPVIYGLDRLEYLDFSYNGVNFLSKKFFDNFISLKYLYLKENNLGPLIATRGLHPMQLPHLEILDLSVNKISTIPKDFFGYLVSLKRLDISDNRISKLTFTMTNLLSIEYIDISTNQLTDFSRSELD…
P3 MyD88 4R	MY3-1	SSFREGLWRLLELSKK	R0L0W1_ANAPL/156-321_R0L0W1.1_[7]	R0L0W1_ANAPL	Single Ig IL-1-related receptor	Anas platyrhynchos (Mallard) (Anas boschas)	Site 2	R6~R7	aC		KLYDAYVSHATAPDDRKFVHFIVKPQLENRYGYKLFLDEQNILPNAEPSADLIMNVSRCRRLIVVLSVAYLEQDWCNSSFREGLWRLLELSKKPIFIVFESQYREITHPAISLLKQHRNLVTLLVWRAGSMTPSSDFWKELCLAL	LCSVPPELLAPAANETLVLALGSRIALNCTVRWAATEHCEPVSSWTKDGQWLGSESSQDTTWFGQNASEHLLATVLQVNLTHDADFGVFACWVSNATATFTLRREEAAGHVSAVLAALMVLALLVLLAGLYVRCRLSVLLWYRNRYGELEINDGKLYDAYVSHATAPDDRKFVHFIVKPQLENRYGYKLFLDEQNILPNAEPSADLIMNVSRCRRLIVVLSVAYLEQDWCNSSFREGLWRLLELSKKPIFIVFESQYREITHPAISLLKQHRNLVTLLVWRAGSMTPSSDFWKELCLALPRKVSFQRTMGDPQTQLQEDKDPMLILHSSYLDSRGDPHPDGDLGAGLRGYLFRGPPPPHVSSLGVPAALAAGPPEDTQQRDGHRAEIDISDLGSRNYGA…
	MY3-2	NQWRNALTAAANLSGW	W9RIK1_9ROSA/18-196_[125-140]	W9RIK1_9ROSA	ADP-ribosyl cyclase/cyclic ADP-ribose hydrolase (EC 3.2.2.6)	Morus notabilis	Site 3	R9	aD	Swiss model / extended aD	EKYDVFLSFRGEDTRENFISHLYDALCRKKIETYIDYKLERGDEISIALVKAIHGSRLSIIIFSENYASSPWCLDELVHILRNKEKNGHLVVPVFYRINPSHIRKQQESYGIALTVLEERFKKGRVNQWRNALTAAANLSGWDSLVTRPESKLVEAIVEDVLKKL	MVNICSSSSPSSSSLQEKYDVFLSFRGEDTRENFISHLYDALCRKKIETYIDYKLERGDEISIALVKAIHGSRLSIIIFSENYASSPWCLDELVHILRNKEKNGHLVVPVFYRINPSHIRKQQESYGIALTVLEERFKKGRVNQWRNALTAAANLSGWDSLVTRPESKLVEAIVEDVLKKLSCLSAFDDFKLGLVGIDKRIEEIIPLLRIGSLDVRIIGIWGMGGIGKTTLASVVFNGLASQFEGCCFLENVREESEKHGINYLRKAFFSKLLEEENLDMGPLCVGTTFIKNRLRRKRVLIVLDDVNDLDQLEHFVGDRNWFGPGSRVIVTTRDMQMLRNEVDEIYGVERLNFAEAVQLFNFNAFRRSSPTTDDIELSERVVKYAKGVPLALKVLGSFL…
	MY3-3	DHHLDLPRGKAIKPEILG	A0A059BP93_EUCGR/15-193_A0A059BP93.1_[4]	A0A059BP93_EUCGR	ADP-ribosyl cyclase/cyclic ADP-ribose hydrolase (EC 3.2.2.6)	Eucalyptus grandis (Flooded gum)	Site 1	R4~R5	BB aB		YKYDVFPSFRGEDIRKNFVDHLHDHLLRRGIMAFRDDHHLDLPRGKCIKPEILGAIEQSRLVLVIFSKNYTSSTWCLEEVAKAVECKDINEGSVIPIFYEVDPSDIRKLRANFGTGFTKIEEAYSGDKRDIKKWKDAVSEVVGLAGIELKDGYETKFIQQIIREVENKL	MASFPRPKNKKSQYKYDVFPSFRGEDIRKNFVDHLHDHLLRRGIMAFRDDHHLDLPRGKCIKPEILGAIEQSRLVLVIFSKNYTSSTWCLEEVAKAVECKDINEGSVIPIFYEVDPSDIRKLRANFGTGFTKIEEAYSGDKRDIKKWKDAVSEVVGLAGIELKDGYETKFIQQIIREVENKLGPRLPYVVGNHVGMHSRVANVVECLCLDKSDVHSIGMWGMGGIGKTTIARVVHDKIRGQFNDGCCFLANVREISKKNGLVYLQNQFLGDILHNDNLRIRDDHRGVNMIKERLQHKKVLIILDDVDEKEQLEKLVGGFDWFGSGSRIIITTRDEHLLLQYGVNSIYKVEELSFGEALQLFCLKAFRSNHPPIEFNELVEQVIRYANGLPLALDVLGSF…
	MY3-4	YTALTNSGFHTFRDND	A0A2U1LIV7_ARTAN/13-199_[21-36]	A0A2U1LIV7_ARTAN	TMV resistance protein N	Artemisia annua (Sweet wormwood)	Site 1	R2~R4	aA AB bB		HTYHIFLSFRGSDTRKTFTDHLYTALTNSGFHTFRDNDAIHKGKSIQPELETAIKQSKISLIVFSKHYASSKWCLNELLSIMARKTCDASYCVFPVFYDVDPTEVGNQKGCFKDAFDEFERKGEFSKERICEWRNALKVVSKLTGKVMQDEANGHEAVFIQSIVKEVGILL	MATQVSSSSSGHTYHIFLSFRGSDTRKTFTDHLYTALTNSGFHTFRDNDAIHKGKSIQPELETAIKQSKISLIVFSKHYASSKWCLNELLSIMARKTCDASYCVFPVFYDVDPTEVGNQKGCFKDAFDEFERKGEFSKERICEWRNALKVVSKLTGKVMQDEANGHEAVFIQSIVKEVGILLKRTVLALPLYTVGVESRVKDIDFWLKDPTDVRIGVISGMRGIGKTTIAKVAYNLNYADFEASSFLANIREASEQQYGLVRLQNQLLSDIFKGRRQKIYNTDEGIVKIQEAICQKRLLIILDDVDQMDQIESLIGTGDSFHKESKIIITTYRERLLSHQKHITFSIKQLDNDESLQLFCWHAFSQDHPMEGYLEHSERVVRHCEGLPLALQVMGSSLF…
	MY3-5	LVAHEISKKMKIFATI	D7KR53_ARALL/8-203_[151-166]	D7KR53_ARALL	Predicted protein	Arabidopsis lyrata subsp. lyrata (Lyre-leaved rock-cress)	Site 4	R11	aE		TKYDVFLTFRGLDTRRNFISFLYQELVRRKIRTFKDDKELKNGQRISPELKRAIEESRFAVVVVSQNYAASRWCLKELVKIMDFENKDSITVIPIFYGVEPAGHVRWQTGVVAEHFKKHESREKHEKVLQWKQALAAFAQLSGDCSGDDDSKLVAHEISKKM	MSCATATKYDVFLTFRGLDTRRNFISFLYQELVRRKIRTFKDDKELKNGQRISPELKRAIEESRFAVVVVSQNYAASRWCLKELVKIMDFENKDSITVIPIFYGVEPAGHVRWQTGVVAEHFKKHESREKHEKVLQWKQALAAFAQLSGDCSGDDDSKLVAHEISKKMKIFATISNGRNLVGIDTHMKELNKKLDLNSNKGVRMVGIWARGGEGRSALAKYVYQDMCQQFESHCFLGNVKTVSQGRHSAHLHHEFLQNIQRENPSKQTLKNQKVLLVADDVDKLEQLEALAGDFSSFGPGSVVIITTQDKQLLTSYGIKDVYEVEYLTFQKVCQLFRRQFAFKKRDFFAAFQWALCRATNFATECFFSTSGYGKVTDQI
	MY3-6	LKVESWRQALEKAGKL	A0A251STW5_HELAN/21-200_[122-137]	A0A251STW5_HELAN	TIR domain, P-loop containing nucleoside triphosphate hydrolase	Helianthus annuus (Common sunflower)	Site 3	R9	aD	extended aD	LNYDVFLSFRGEDTRKTFVDHLYMALEQQGVHTYKDDETLARGESIGPALLKAIQESRVAVIVFSQNYADSSWCLDELVQIMECMDTRGQIVMPIFYHVDPSDLRKLKRKYGEAFDKHAGDNKLKVESWRQALEKAGKLSGWVINDFQNSHEAKCIKEIVGTISSRL	MASSSSSSFHNISASVSQSLNYDVFLSFRGEDTRKTFVDHLYMALEQQGVHTYKDDETLARGESIGPALLKAIQESRVAVIVFSQNYADSSWCLDELVQIMECMDTRGQIVMPIFYHVDPSDLRKLKRKYGEAFDKHAGDNKLKVESWRQALEKAGKLSGWVINDFQNSHEAKCIKEIVGTISSRLSSLITNVNKDLIGIETRLQDLKSKLKMESGSVHIIGIWGVGGGGKTTLASAAYAEISHRFEAHCLLQNIREESNKHGLEKLQEKFLSLILKADVKVGSGIEGRSIIERRLRNKNVLVVLDDVDDLEQLEALAGSHAWFGKGSRIIITTRDEHLLTRHADTIYEVSLLSQDEAVELFNKHAYRKDKPIEDYEMLSKDVVSYASGLPLALKILGS…
	MY3-7	EWIREQLRPALKERLP	W4ZC35_STRPU/744-894_[11-26]	W4ZC35_STRPU	deleted	Strongylocentrotus purpuratus (Purple sea urchin)	Site 1	R2	aA	no structure	VNIIFYDDDEEWIREQLRPALKERLPQFQRNVFGDQDLVLGMHYLESVDYVVSHSYKTIIVISRAAVHDHWFILKLRTAMDHVSDTLTEFVVVVFLEDIPDDEMPFLARLYLNDGRPYIHWTEEVRGQDCFWDKLTKHLSINLRTNDFIPNE	MANGSNLYILLVACLIVSSSFQSLHRHDEDSAVTSLTKDMYKSFHRCDQNLELKKASCSNKGLNTVPQNLSEDTEELDLSYNNINKLLNSSFKVYPLIHFLDISVNDVRAIEPAAFYPLKGLKNLTLAFNQNLVLPATGVFMMSSQLSYLELAASNLNSLPNDILKWSPRLDSALLFFNQLSFINVSYCGMADTVDTGISLVDMSGNRLQHLTARDFTFVCHTDILDLTDNPIRSVDPDVIASLHVRSLMLGRCYLSYEVLANIILGISKSDIGELTIEEGSVGEFPKGFFDPLRDSSLSVLDFSYNDLNSLHPLVFSNLTKLKQLSFSHNNLPIDEIQPAFFEGMKALKVLIIKSNQVTKINPHDQTWTVDLSELDLSGNLLKEISASVFRGLGNLTF…
	MY3-8	YAFTGHLHRYLVQRGV	A0A2P6PQ09_ROSCH/22-185_[14-29]	A0A2P6PQ09_ROSCH	Putative TIR domain-containing protein	Rosa chinensis (China rose)	Site 1	R2	aA		YTHDVFLSFRGEDTRYAFTGHLHRYLVQRGVNTFIDDELTRGEEISQALLRAIEGSKLSLIVFSENYASSKWCLDELVHILGCRRSKNQMVRPIFFKVDPSDVRHQRGKFGEAVAEHELRFKDDMDKVLRWRAALSEAANLSGWHFSGGYIMHALNLVKVHVVLLV	MAIQLRASSSVSSVPFSTRSYTHDVFLSFRGEDTRYAFTGHLHRYLVQRGVNTFIDDELTRGEEISQALLRAIEGSKLSLIVFSENYASSKWCLDELVHILGCRRSKNQMVRPIFFKVDPSDVRHQRGKFGEAVAEHELRFKDDMDKVLRWRAALSEAANLSGWHFSGGYIMHALNLVKVHVVLLVCDYHTILFFSEVARFILLNVSFDFNTAGMNMNLLIKLLKRLPHK
	MY3-9	NELVHVWSSKANSLVG	A0A2P6PFU3_ROSCH/65-250_[162-177]	A0A2P6PFU3_ROSCH	Putative TIR domain, P-loop containing nucleoside triphosphate hydrolase	Rosa chinensis (China rose)	Site 4	R11	aE	extended aE	TTYDVFLNFRGDDTRKIFVGHLYKALEQKEINTFIDSEEVGKGNNLSMLEQAIQDSRISIVVFSENYASSTWCLKELVRILKCMDIKKQIVVPILYEVDPFDVRNLKGSFAEAFAKHENSSNTNKEEVESWKSALTRVTNLSCWDSRKYEDDAKRVEEIVIHVNELV	MFYITLAAAGFSLLVQRSFTVLFCRNDAKLIEDIAQDISNKLIEILSRRYDRKKYKIVSCTSPTTYDVFLNFRGDDTRKIFVGHLYKALEQKEINTFIDSEEVGKGNNLSMLEQAIQDSRISIVVFSENYASSTWCLKELVRILKCMDIKKQIVVPILYEVDPFDVRNLKGSFAEAFAKHENSSNTNKEEVESWKSALTRVTNLSCWDSRKYEDDAKRVEEIVIHVNELVHVWSSKANSLVGMNSRIKEMDLLLCNGIYDVRVVGIWGMVGIGKTTIARAVYDKIARQFEHSCFLENVKERFMKNDAVQMQEELLSRMLKKKVRSVGTLSRGSKMMMERLGNRKVLLVLDDVENTAQIEALLGKQHSFGLGSKIIITSRDLQALSRKKPAHRRV
	MY3-10	KNLFNELVSKNIRTFM	A0A1U7ZSG9_NELNU/16-197_[18-33]	A0A1U7ZSG9_NELNU	LOW QUALITY PROTEIN: disease resistance protein TAO1-like	Nelumbo nucifera (Sacred lotus)	Site 1	R2	aA		FRWDVFLSFRGEDTRHGFTKNLFNELVSKNIRTFMDDEGLHRGDEIAPSLLTAIEDSAASIAVISKKYASSRWCLEELAKIVECQRLILPVFYQVDPSDVRQQKGPFEADFQTLEQRFGTEKTLVWRAAMTKAGGIAGWDSRVCREESQLIQALVERILTVS	MEENEYRVAPPPIVFRWDVFLSFRGEDTRHGFTKNLFNELVSKNIRTFMDDEGLHRGDEIAPSLLTAIEDSAASIAVISKKYASSRWCLEELAKIVECQRLILPVFYQVDPSDVRQQKGPFEADFQTLEQRFGTEKTLVWRAAMTKAGGIAGWDSRVCREESQLIQALVERILTVSSNIPLGVAKHPVGLNSRVEELMKVLDVKFNDVRVVGLVGMGGIGKTTLAKAVYNKMVFQFKHHSFMFNIRETSRKGCNLVSLQNKILHDLFPVNALTVDDVSKGINVIKQKIHEKPVLVVLDDVDDVRELEALAGGRDWFCDGSRIIITTRHRQILKDIVNITYDVKELNESESLQLFSYHAFGREKPPETFMCFTKEIALHTGGLPLALEVFGSLLLGKKVK…
	MY3-11	LKWGDPYFWSKLRYAM	B4JCU0_DROGR/634-784_[119-134]	B4JCU0_DROGR	GH10633	Drosophila grimshawi (Hawaiian fruit fly) (Idiomyia grimshawi)	Site 4	R11	aE		KTYDAFISYSHKDEELIAQLLPKLENDLHSFRVCLHGRDWLIGDCIPEQIVRTVNDSKRVIIILSQHFLESVWARMEFRIAYQATLQDKRKRIIIILYKELEHFEGIDSELRAYLKLNTYLKWGDPYFWSKLRYAM	MFCYRYLIVACAIAGASAQIIPLSSYCHNVHEWCSCEPQANLVRVYCRDEYAMILQITDTGTNISMSYYSNGVVRWLPRFNVTQVAKFEFDAYNYWSETFFRDLLNALGVQQVLRIHFRDRSLEIQPTEDAYDLAEDSATKNVSSWIFSSVPSLEYFKYESSQQELNESIFHAFDNLTTLELRLSVRRLPTKLFSTISHSLQTLSIRNPHMFTFDPALMQELQQLRNLNLKLSQPPEHKSDKQQQRLFISMQQLEQLRLSRATNYLNATMLKGSLNLRIIGINHNAELNELPGELFADQVNLMQLDLSRNALTKLPAELFNGLVNLSLLDLSSNRLTSISSELFTTLTSLTKLLLNHNSLTALDPTTFGNVNSLNLIDMRDTQFYGMQLWMPFEALVCT…
